# Positive Selection and Heat-Response Transcriptomes Reveal Adaptive Features of the Brassicaceae Desert Model, *Anastatica hierochuntica*

**DOI:** 10.1101/2021.05.23.445339

**Authors:** Gil Eshel, Nick Duppen, Guannan Wang, Dong-Ha Oh, Yana Kazachkova, Pawel Herzyk, Anna Amtmann, Michal Gordon, Vered Chalifa-Caspi, Michelle Arland Oscar, Shirli Bar-David, Amy Marshall-Colon, Maheshi Dassanayake, Simon Barak

**Author notes:** Authors for correspondence: Simon Barak.; Maheshi Dassanayake. These authors contributed equally to the article (Gil Eshel, Nick Duppen). Department of Plant and Environmental Sciences, Weizmann Institute of Science, Rehovot 7610001, Israel (Yana Kazachkova).

## Abstract

- Plant adaptation to a desert environment and its endemic heat stress is poorly understood at the molecular level. The naturally heat-tolerant Brassicaceae species *Anastatica hierochuntica* is an ideal extremophyte model to identify genetic adaptations that have evolved to allow plants to tolerate heat stress and thrive in deserts.
- We generated an *A. hierochuntica* reference transcriptome and pinpointed extremophyte adaptations by comparing *Arabidopsis thaliana* and *A. hierochuntica* transcriptome responses to heat and identifying positively selected genes in *A. hierochuntica*.
- The two species exhibit similar transcriptome adjustment in response to heat and the *A. hierochuntica* transcriptome does not exist in a constitutive heat “stress-ready” state. Furthermore, the *A. hierochuntica* global transcriptome as well as heat-responsive orthologs, display a lower basal and higher heat-induced expression than in *A. thaliana*. Genes positively selected in multiple extremophytes are associated with stomatal opening, nutrient acquisition, and UV-B induced DNA repair while those unique to *A. hierochuntica* are consistent with its photoperiod-insensitive, early-flowering phenotype.
- We suggest that evolution of a flexible transcriptome confers the ability to quickly react to extreme diurnal temperature fluctuations characteristic of a desert environment while positive selection of genes involved in stress tolerance and early flowering could facilitate an opportunistic desert lifestyle.
