## Supplementary material for "Positive Selection and Heat-Response Transcriptomes Reveal Adaptive Features of the Brassicaceae Desert Model, *Anastatica hierochuntica*": Datasets S23 to S24

### Sheet: Dataset S23
Dataset S23. 109 most conserved orthologs (≥ 98% query coverage, ≥ 99% nucleotide identity, ≥ BLAST value of e-100) between A. thaliana and A. hierochuntica
Gene ID	Gene Name	Gene product
AT1G05630	INOSITOL-POLYPHOSPHATE 5-PHOSPHATASE 13 (5PTASE13)	Encodes an inositol polyphosphate 5-phosphatase with phosphatase activity toward only Ins(1,4,5)P3. Induced in response to ABA and wounding treatments. Expressed in young seedlings and flowers, while no transcripts were detectable in maturated roots, stems, and rosette leaves Modulates the development of cotyledon veins through its regulation of auxin homeostasis. Involved in blue light light?sti…
AT1G07360	MOS4-ASSOCIATED COMPLEX SUBUNIT 5A (MAC5A)	Encodes MAC5A, a component of the MOS4-associated complex (MAC) that contributes to snc1- mediated autoimmunity. MAC is a highly conserved nuclear protein complex associated with the spliceosome. Homologues include AT1G07360 (MAC5A), AT2G29580 (MAC5B) and AT5G07060 (MAC5C).
AT1G09590		Translation protein SH3-like family protein;(source:Araport11)
AT1G09690		Translation protein SH3-like family protein;(source:Araport11)
AT1G10090		Early-responsive to dehydration stress protein (ERD4);(source:Araport11)
AT1G15940	(PDS5E)	One of 5 PO76/PDS5 cohesion cofactor orthologs of Arabidopsis.
AT1G19290	TANG 2 (TANG2)	Pentatricopeptide repeat (PPR) superfamily protein;(source:Araport11)
AT1G20540		Transducin/WD40 repeat-like superfamily protein;(source:Araport11)
AT1G22700	(PYG7)	Encodes a TPR protein with homology to Ycf37 from Synechocystis that is localized to the thylakoid membrane and is involved in photosystem I biogenesis.
AT1G24210		Paired amphipathic helix (PAH2) superfamily protein;(source:Araport11)
AT1G26460		Tetratricopeptide repeat (TPR)-like superfamily protein;(source:Araport11)
AT1G27660		basic helix-loop-helix (bHLH) DNA-binding superfamily protein;(source:Araport11)
AT1G36360		transposable_element_gene;(source:Araport11);non-LTR retrotransposon family (LINE), has a 4.4e-39 P-value blast match to GB:BAA20419 reverse transcriptase (LINE-element) (Mus musculus);(source:TAIR10)
AT1G52880	NO APICAL MERISTEM (NAM)	Transcription factor with a NAC domain. Homologous to the petunia gene NAM which is required for the development of the shoot. Expressed in the embryo.
AT1G53190	TIE1-ASSOCIATED 33 RING-TYPE E3 LIGASE 1 (TEAR1)	Encodes a RING-type E3 ligase that positively regulates CIN-like TCP activity to promote leaf development by mediating the degradation of the TCP repressor TIE1.
AT1G63820		CCT motif family protein;(source:Araport11)
AT1G64810	ACCUMULATION OF PHOTOSYSTEM ONE 1 (APO1)	Encodes a chloroplast localized RNA binding protein that is involved in group II intron splicing. Splicing defects can account for the loss of photosynthetic complexes in apo1 mutants.
AT1G68120	BASIC PENTACYSTEINE 3 (BPC3)	BASIC PENTACYSTEINE protein;(source:Araport11)
AT1G68130	INDETERMINATE(ID)-DOMAIN 14 (IDD14)	Encodes the longer of two splice variants of a transcription factor involved in regulating starch metabolism in response to cold.
AT1G68340		hypothetical protein (DUF1639);(source:Araport11)
AT1G70350		hypothetical protein;(source:Araport11)
AT1G72180	C-TERMINALLY ENCODED PEPTIDE RECEPTOR 2 (CEPR2)	Encodes a leucine-rich repeat receptor kinase that functions as a receptor for CEP1 peptide. Mediates nitrate uptake signaling.
AT1G79490	EMBRYO DEFECTIVE 2217 (EMB2217)	Pentatricopeptide repeat (PPR) superfamily protein;(source:Araport11)
AT2G01140	PIGMENT DEFECTIVE 345 (PDE345)	Aldolase superfamily protein;(source:Araport11)
AT2G03680	SPIRAL1 (SPR1)	The SPR1 gene encodes a plant-specific 12-kD protein which has a repeated motif at both ends, separated by a predicted rod-like domain, suggesting that it may act as an intermolecular linker. Ubiquitously expressed and belongs to a six-member gene family in Arabidopsis; expressed in transgenic seedlings localized to microtubules within the cortical array, preprophase band, phragmoplast, and mitot…
AT2G15700		transposable_element_gene;(source:Araport11);copia-like retrotransposon family, has a 2.4e-308 P-value blast match to GB:CAA31653 polyprotein (Ty1_Copia-element) (Arabidopsis thaliana);(source:TAIR10)
AT2G18300	HOMOLOG OF BEE2 INTERACTING WITH IBH 1 (HBI1)	basic helix-loop-helix (bHLH) DNA-binding superfamily protein;(source:Araport11)
AT2G19180		hypothetical protein;(source:Araport11)
AT2G19870		tRNA/rRNA methyltransferase (SpoU) family protein;(source:Araport11)
AT2G31740		S-adenosyl-L-methionine-dependent methyltransferases superfamily protein;(source:Araport11)
AT2G32850		Protein kinase superfamily protein;(source:Araport11)
AT2G34560	CONSERVED IN CILIATED SPECIES AND IN THE LAND PLANTS 1 (CCP1)	P-loop containing nucleoside triphosphate hydrolases superfamily protein;(source:Araport11)
AT2G35540		DNAJ heat shock N-terminal domain-containing protein;(source:Araport11)
AT2G37320		Tetratricopeptide repeat (TPR)-like superfamily protein;(source:Araport11)
AT2G37390	SODIUM POTASSIUM ROOT DEFECTIVE 2 (NAKR2)	Chloroplast-targeted copper chaperone protein;(source:Araport11)
AT2G40260		Homeodomain-like superfamily protein;(source:Araport11)
AT2G46250		myosin heavy chain-like protein;(source:Araport11)
AT3G02130	RECEPTOR-LIKE PROTEIN KINASE 2 (RPK2)	Encodes a receptor-like kinase RPK2 (also known as TOADSTOOL 2/TOAD2). Functions as a regulator of meristem maintenance. Mutants are insensitive to synthetic CLV3 peptide. Mutations in the RPK2 also result in stem cell expansion and increased number of floral organs, as seen in the other clv mutants. Forms homo-oligomers.
AT3G03580	(MEF26)	Tetratricopeptide repeat (TPR)-like superfamily protein;(source:Araport11)
AT3G04710	TETRATRICOPEPTIDE REPEAT 10 (TPR10)	Encodes one of the 36 carboxylate clamp (CC)-tetratricopeptide repeat (TPR) proteins (Prasad 2010, Pubmed ID: 20856808) with potential to interact with Hsp90/Hsp70 as co-chaperones.
AT3G05090	LATERAL ROOT STIMULATOR 1 (LRS1)	Encodes a DCAF protein. Mutants are defective in lateral root development and suggest roles for DDB1-Cul4?mediated protein degradation in regulating auxin accumulation during lateral root primordium development and lateral root meristem emergence.
AT3G06590	ATBS1 INTERACTING FACTOR 2 (AIF2)	Encodes RITF1, a bHLH transcription factor that regulates the transcription of several genes involved in the detoxification of reactive oxygen species generated by salt stress.
AT3G07160	GLUCAN SYNTHASE-LIKE 10 (GSL10)	Encodes GSL10, a member of the Glucan Synthase-Like (GSL) family believed to be involved in the synthesis of the cell wall component callose. GSL10 is required for male gametophyte development and plant growth. Has a role in entry of microspores into mitosis. GSL10 mutation leads to perturbation of microspore division symmetry, irregular callose deposition and failure of generative cell engulfmen…
AT3G07550		RNI-like superfamily protein;(source:Araport11)
AT3G09020		alpha 1,4-glycosyltransferase family protein;(source:Araport11)
AT3G11760		structural maintenance of chromosomes flexible hinge domain protein;(source:Araport11)
AT3G13180	TRNA METHYLTRANSFERASE 4E (TRM4E)	NOL1/NOP2/sun family protein / antitermination NusB domain-containing protein;(source:Araport11)
AT3G15240		Serine/threonine-protein kinase WNK (With No Lysine)-like protein;(source:Araport11)
AT3G15340	PROTON PUMP INTERACTOR 2 (PPI2)	Encodes PPI2 (proton pump interactor 2), a homologue of PPI1, a protein that interacts with the plasma membrane H+ ATPase AHA1.
AT3G15410		Leucine-rich repeat (LRR) family protein;(source:Araport11)
AT3G15680		Ran BP2/NZF zinc finger-like superfamily protein;(source:Araport11)
AT3G20930	ORGANELLE RRM PROTEIN 1 (ORRM1)	Encodes a unique protein that is both a member of the RIP (RNA-editing interacting protein) family and the RNA recognition motif (RRM)-containing family. It controls the editing extent of 62% of the plastid Cs targeted for editing in Arabidopsis.
AT3G21210		zinc ion binding protein;(source:Araport11)
AT3G22630	20S PROTEASOME BETA SUBUNIT D1 (PBD1)	Encodes 20S proteasome beta subunit PBD1 (PBD1).
AT3G24440	VERNALIZATION 5 (VRN5)	Encodes Vernalization Insensitive 3-like 1 (VIL1). VIL1 is involved in the photoperiod and vernalization of Arabidopsis by regulating expression of the related floral repressors Flowering Locus C (FLC) and Flowering Locus M (FLM). VIL1, along with VIN3 (Vernalization Insensitive 3) is necessary for the chromatin modification to FLC and FLM.
AT3G25970		Pentatricopeptide repeat (PPR) superfamily protein;(source:Araport11)
AT3G28910	MYB DOMAIN PROTEIN 30 (MYB30)	transcription factor myb homologue
AT3G47470	LIGHT-HARVESTING CHLOROPHYLL-PROTEIN COMPLEX I SUBUNIT A4 (LHCA4)	Encodes a chlorophyll a/b-binding protein that is more similar to the PSI Cab proteins than the PSII cab proteins. The predicted protein is about 20 amino acids shorter than most known Cab proteins.
AT3G48170	ALDEHYDE DEHYDROGENASE 10A9 (ALDH10A9)	ALDH10A9 encodes a protein that can function as a betaine aldehyde dehydrogenase in vitro. The C-terminal amino acids of this protein direct GFP to the peroxisome suggesting that ALDH10A9 accumulates in this organelle. ALDH10A9 transcript levels rise in response to ABA, NaCl, chilling, methyl viologen, and dehydration stress. The enzyme can catalyze the formation of glycine betaine in vitro, but …
AT3G50740	UDP-GLUCOSYL TRANSFERASE 72E1 (UGT72E1)	UGT72E1 is an UDPG:coniferyl alcohol glucosyltransferase which specifically glucosylates sinapyl- and coniferyl aldehydes. The enzyme is thought to be involved in lignin metabolism.
AT3G50800		hypothetical protein;(source:Araport11)
AT3G59770	SUPPRESSOR OF ACTIN 9 (SAC9)	Encodes a phosphoinositide phosphatase. The sac9 null mutant accumulates elevated levels of PtdIns(4,5)P2 and Ins(1,4,5)P3. The mutant plants have characteristics of constitutive stress responses.
AT3G61070	PEROXIN 11E (PEX11E)	member of the peroxin11 (PEX11) gene family, integral to peroxisome membrane, controls peroxisome proliferation.
AT4G00050	UNFERTILIZED EMBRYO SAC 10 (UNE10)	Encodes a phytochrome interacting factor that inhibits phytochrome A-mediated far-red light responses and binds to promoter regions of AT2G46970 and AT3G62090.
AT4G06525		transposable_element_gene;(source:Araport11);copia-like retrotransposon family, has a 5.8e-68 P-value blast match to GB:AAD12998 pol polyprotein (Ty1_Copia-element) (Zea mays);(source:TAIR10)
AT4G14640	CALMODULIN 8 (CAM8)	encodes a divergent member of calmodulin, which is an EF-hand family of Ca2+-binding proteins. This gene is expressed in leaves, flowers and siliques. The gene functionally complements yeast calmodulin 1 (CAM1). Also the protein does not form formed a complex with a basic amphiphilic helical peptide in the presence of Ca2+ in vitro. Authors suggest that this gene may represent a Ca2+-binding sens…
AT4G16015		Cysteine/Histidine-rich C1 domain family protein;(source:Araport11)
AT4G17060	FRIGIDA INTERACTING PROTEIN 2 (FIP2)	Encodes one of the FRI interacting proteins: FRIGIDA INTERACTING PROTEIN 1 (FIP1)/At2g06005, FIP2/ At4g17060. FRI (At4G00650) is a major determinant of natural variation in Arabidopsis flowering time.
AT4G18870		E2F/DP family winged-helix DNA-binding domain-containing protein;(source:Araport11)
AT4G26660		kinesin-like protein;(source:Araport11)
AT4G32400	SODIUM HYPERSENSITIVE 1 (SHS1)	Encodes a plastidial nucleotide uniport carrier protein required to export newly synthesized adenylates into the cytosol.
AT4G33710		CAP (Cysteine-rich secretory proteins, Antigen 5, and Pathogenesis-related 1 protein) superfamily protein;(source:Araport11)
AT4G36610		alpha/beta-Hydrolases superfamily protein;(source:Araport11)
AT4G38380		MATE efflux family protein;(source:Araport11)
AT4G39620	EMBRYO DEFECTIVE 2453 (EMB2453)	Tetratricopeptide repeat (TPR)-like superfamily protein;(source:Araport11)
AT5G02010	ROP (RHO OF PLANTS) GUANINE NUCLEOTIDE EXCHANGE FACTOR 7 (ROPGEF7)	Encodes a member of KPP-like gene family, homolog of KPP (kinase partner protein) gene in tomato. Also a member of the RopGEF (guanine nucleotide exchange factor) family, containing the novel PRONE domain (plant-specific Rop nucleotide exchanger), which is exclusively active towards members of the Rop subfamily. Involved in cell wall patterning. Encodes ROP activator, regulates the formation of R…
AT5G02460	PHLOEM EARLY DOF 2 (PEAR2)	PEAR protein involved in the formation of a short-range concentration gradient that peaks at protophloem sieve elements, and activates gene expression that promotes radial growth. Locally promotes transcription of inhibitory HD-ZIP III genes, and thereby establishes a negative-feedback loop that forms a robust boundary that demarks the zone of cell division.
AT5G03650	STARCH BRANCHING ENZYME 2.2 (SBE2.2)	Encodes starch branching enzyme (E.C.2.4.1.18) similar to SBE2 from maize and rice. Expressed throughout the plant and highest in seedlings and cauline leaves.
AT5G06510	"NUCLEAR FACTOR Y, SUBUNIT A10" (NF-YA10)	nuclear factor Y, subunit A10;(source:Araport11)
AT5G07215		transposable_element_gene;(source:Araport11);non-LTR retrotransposon family (LINE), has a 6.9e-34 P-value blast match to GB:NP_038605 L1 repeat, Tf subfamily, member 30 (LINE-element) (Mus musculus);(source:TAIR10)
AT5G10150	SOSEKI2 (SOK2)	SOK2 is a DUF966 domain containing protein of unknown function. Expressed in discrete domains of the PM. In root endodermis and embryo, expression is in inner basal edges and in basal
AT5G14200	ISOPROPYLMALATE DEHYDROGENASE 1 (IMD1)	The AtIMD1 is one out of 3 genes encoding the enzyme 3-isopropylmalate dehydrogenase involved in leucine biosynthesis in Arabidopsis. Its subcellular location has been targeted to plastids. Encodes methylthioalkylmalate dehydrogenase. Involved in glucosinolate biosynthesis, in methionine chain elongation. The mRNA is cell-to-cell mobile.
AT5G14500		aldose 1-epimerase family protein;(source:Araport11)
AT5G14570	HIGH AFFINITY NITRATE TRANSPORTER 2.7 (NRT2.7)	Encodes ATNRT2.7, a nitrate transporter that controls nitrate content in seeds. Expression is detected in reproductive organs and peaks in seeds. Localized to the vacuolar membrane.
AT5G14590		Isocitrate/isopropylmalate dehydrogenase family protein;(source:Araport11)
AT5G15150	HOMEOBOX 3 (HB-3)	homeobox-containing gene with an unusual feature: a leucine zipper motif adjacent to the carboxyl-terminal of the homeodomain structure. This gene is expressed primarily in the cortex of the root and the stem.
AT5G18390		Pentatricopeptide repeat (PPR) superfamily protein;(source:Araport11)
AT5G18400	(DRE2)	Cytokine-induced anti-apoptosis inhibitor 1, Fe-S biogenesi;(source:Araport11)
AT5G19280	KINASE ASSOCIATED PROTEIN PHOSPHATASE (KAPP)	kinase associated protein phosphatase composed of three domains: an amino-terminal signal anchor, a kinase interaction (KI) domain, and a type 2C protein phosphatase catalytic region
AT5G25780	EUKARYOTIC TRANSLATION INITIATION FACTOR 3B-2 (EIF3B-2)	member of eIF3b - eukaryotic initiation factor 3b
AT5G27920		F-box family protein;(source:Araport11)
AT5G28823		hypothetical protein;(source:Araport11)
AT5G39710	EMBRYO DEFECTIVE 2745 (EMB2745)	Tetratricopeptide repeat (TPR)-like superfamily protein;(source:Araport11)
AT5G40640		transmembrane protein;(source:Araport11)
AT5G40950	RIBOSOMAL PROTEIN LARGE SUBUNIT 27 (RPL27)	ribosomal protein large subunit 27;(source:Araport11)
AT5G44180	RINGLET 2 (RLT2)	Homeodomain-like transcriptional regulator;(source:Araport11)
AT5G44410	(ATBBE27)	FAD-binding Berberine family protein;(source:Araport11)
AT5G46270		Disease resistance protein (TIR-NBS-LRR class) family;(source:Araport11)
AT5G46840		RNA-binding (RRM/RBD/RNP motifs) family protein;(source:Araport11)
AT5G51560		Leucine-rich repeat protein kinase family protein;(source:Araport11)
AT5G52210	GTP-BINDING PROTEIN 1 (GB1)	A member of ARF-like GTPase family. A thaliana has 21 members, in two subfamilies, ARF and ARF-like (ARL) GTPases.
AT5G57170		Tautomerase/MIF superfamily protein;(source:Araport11)
AT5G58140	PHOTOTROPIN 2 (PHOT2)	Membrane-bound protein serine/threonine kinase that functions as blue light photoreceptor in redundancy with PHO1. Involved in stomatal opening, chloroplast movement and phototropism. Mediates blue light-induced growth enhancements. PHOT1 and PHOT2 mediate blue light-dependent activation of the plasma membrane H+-ATPase in guard cell protoplasts. PHOT2 possesses two LOV (LOV1 and LOV2, for light-…
AT5G59200	ORGANELLE TRANSCRIPT PROCESSING 80 (OTP80)	Encodes a chloroplast RNA editing factor.
AT5G59990		CCT motif family protein;(source:Araport11)
AT5G62390	BCL-2-ASSOCIATED ATHANOGENE 7 (BAG7)	A member of Arabidopsis BAG (Bcl-2-associated athanogene) proteins, plant homologs of mammalian regulators of apoptosis. Plant BAG proteins are multi-functional and remarkably similar to their animal counterparts, as they regulate apoptotic-like processes ranging from pathogen attack, to abiotic stress, to plant development. Localized to the ER. Necessary for the proper maintenance of the unfolde…
AT5G65970	MILDEW RESISTANCE LOCUS O 10 (MLO10)	A member of a large family of seven-transmembrane domain proteins specific to plants, homologs of the barley mildew resistance locus o (MLO) protein. The Arabidopsis genome contains 15 genes encoding MLO proteins, with localization in plasma membrane. Phylogenetic analysis revealed four clades of closely-related AtMLO genes. ATMLO10 belongs to the clade III, with AtMLO5, AtMLO7, AtMLO8, and AtMLO…
AT5G67320	HIGH EXPRESSION OF OSMOTICALLY RESPONSIVE GENES 15 (HOS15)	Encodes a WD-40 protein involved in histone deacetylation in response to abiotic stress.Identified in a screen for mutations with altered expression of stress induced genes. Functions as a repressor of cold tolerance induced genes. Loss of function mutants are hypersensitive to freezing.
ATMG00480	(ORFB)	Encodes subunit 8 of the mitochondrial F(O) ATP synthase complex.

### Sheet: Dataset S24
Dataset S24. PCR primers used in this study
A. thaliana
Gene ID	Gene Name	Forward primer	Reverse primer
At1g05805	AKS2	TTCACCTACCTCGCCTCAGA	GTCCCCCATTAGACCCTCCT
At2g07719	TRG	TGGAGAAACGCACGCTAACA	GGACGAGAGCCAAACGGATA
At3g13920	eIF4A1	GCGATCAATTTCTTCGTGAAC	AGACGACGGGTCAAAATC
At3g22840	ELIP1	ACGCTGAGCTATGGAATGGG	CTTGACGAACTCGGTGAACG
At5g12020	HSP17.6II	TCCCCGAGGATGCTATTGTC	TGCATATGCGTTAGGGTGCT
At5g64930	CPR5	ATGCGGTTAGGTATGGCTCG	TGACCTGCGGCATTCTTTCT
A. hierochuntica
Transcript ID	Gene Name	Forward primer	Reverse primer
isotig14743	CPR5	ACGGTCTTTTGCCATTTGCC	GAGCCACCAAGAAACTCGGA
isotig14972	eIF4A1	CGACCTGCTTTGAACGGAGA	ACAGACACGGCGGATCAAAA
isotig25150	AKS2	TCACGAGTGTTTGACCCTCC	TCCACGTCATCTTCATCGCA
isotig30215	ELIP1	GATGGTTGGATTCGTGGCTG	GAAACCGTCGGACTTGGACT
isotig30807	HSP17.6II	GCATCTTCACAAACGGAGGC	CTCTTGGGACGATCAGCCAG
TRINITY_DN7044_c0_g2_i1	TRG	CGGGCACAGGAGATTGGTC	TCGCCGAGGATGCTATTGTC
